# Over-expression of the brassinosteroid gene *TaDWF4* increases wheat productivity under low and sufficient nitrogen through enhanced carbon assimilation

**DOI:** 10.1101/2021.09.21.461226

**Authors:** Matthew J. Milner, Stéphanie M. Swarbreck, Melanie Craze, Sarah Bowden, Howard Griffiths, Alison R. Bentley, Emma J. Wallington

## Abstract

There is a strong pressure to reduce nitrogen (N) fertiliser inputs while maintaining or increasing current cereal crop yields. Brassinosteroids, (BR), are a group of phytohormones essential for plant growth and development, that have been demonstrated to regulate several agronomic traits. *DWF4* encodes a cytochrome P450 that catalyses a rate-limiting step in BR synthesis. We show that overexpression of the dominant shoot expressed homoeologue *TaDWF4-B* in wheat can increase plant productivity by up to 105% under a range of N levels on marginal soils, resulting in increased N use efficiency (NUE). We show that a two to four-fold increase in *TaDWF4* transcript levels enhances the responsiveness of genes regulated by N. The productivity increases seen were primarily due to the maintenance of photosystem II operating efficiency and carbon assimilation in plants when grown under limiting N conditions and not an overall increase in photosynthesis capacity. The increased biomass production and yield per plant in *TaDWF4* OE lines could be linked to modified carbon partitioning and changes in expression pattern of the growth regulator Target Of Rapamycin, offering a route towards breeding for sustained yield and lower N inputs.
