## Supplementary material for "Over-expression of the brassinosteroid gene *TaDWF4* increases wheat productivity under low and sufficient nitrogen through enhanced carbon assimilation": primers

### Sheet: Sheet1
Primers used in this study
Primer Name	Sequence 5'-3'	Reference
CYP-F	ATGGCCGCCATCATGGC
CYP-R	TTACTCCTCTTCTCCTTCTTCTTCCTGTG
Ubi F	CCTTCACTTGGTTCTCCGTCT	Van Riet et al., 2006
Ubi R	AACGACCAGGACGACAGACACA	Van Riet et al., 2006
EF1α-F	TGGTGTCATCAAGCCTGGTATGGT	Xia et al., 2010
EF1α-R	ACTCATGGTGCATCTCAACGGACT	Xia et al., 2010
TOR F	TCCTAGTTCCAGCGAGTACTG
TOR R	CAGGAAGTGAGCAATTCGAGGA
TaNPF7.1_F	CTACAAGACCTGCGCCATCTTC	Buchner and Hawkesford, 2014
TaNPF7.1_R	GATGAGGTATAGCCGCGAGGAG	Buchner and Hawkesford, 2014
TaGDH2 F	AGGATGGGAGCATTCACCTTGG	Buchner and Hawkesford, 2014
TaGDH2 R	GGATATAAGAACTKTCATCCACCACG	Buchner and Hawkesford, 2014
TaNRT2.1 F	GCCGCTTGTCTTCCACGCA	Taulemesse et al., 2015
TaNRT2.1 R	GTCCTTGGCCATGTCTCCCTTCT	Taulemesse et al., 2015
TaNRT1 F	CATGAAGGCTGGCTCTGGGGT	Taulemesse et al., 2015
TaNRT1 R	GAGCTGAGGAATCACATGGCAAAAC	Taulemesse et al., 2015
TaDWF3 F	CAGCTACCCTTCCTCCATCAC
TaDFW3 R	TGGTGAAGGGGAGGAATGAGG
TaBZR1 F	TCGTCAAACCCATTCAGCGT
TaBZR1 R	CCCATCTCATAAATAACGTCATG
TaBES F	GCACCACCTACCGCAAGG
TaBES R	AGCTCAGTGGAGGAGTCACC
