## Supplementary material for "Over-expression of the brassinosteroid gene *TaDWF4* increases wheat productivity under low and sufficient nitrogen through enhanced carbon assimilation": stats

### Sheet: Suppl Table 2 Yield
Suppl. Table 2: TukeyHSD of Yield data on DWF4 over expression lines grown on three levels of N
difference is in the observed means, lower giving the lower end point of the interval, upper giving the upper end point and p val giving the p-value after adjustment for the multiple comparisons.
line
	difference	lower	upper	p val
OE-2-OE-1	0.162222	-0.13989	0.464334	0.578235
OE-3-OE-1	0.277778	-0.0243344	0.57989	0.0879282
OE-4-OE-1	0.282222	-0.01989	0.584334	0.0796372
WT-OE-1	-0.955556	-1.25767	-0.653443	0
OE-3-OE-2	0.115556	-0.186557	0.417668	0.830411
OE-4-OE-2	0.12	-0.182112	0.422112	0.810046
WT-OE-2	-1.11778	-1.41989	-0.815666	0
OE-4-OE-3	0.00444444	-0.297668	0.306557	0.999999
WT-OE-3	-1.23333	-1.53545	-0.931221	0
WT-OE-4	-1.23778	-1.53989	-0.935666	0
treatment
	difference	lower	upper	p val
140-70	1.25733	1.05659	1.45808	0
210-70	1.808	1.60725	2.00875	0
210-140	0.550667	0.349919	0.751414	0
`line:treatment`
	difference	lower	upper	p val
OE-1:140-OE-1:70	1.34	0.687279	1.99272	0
OE-1:140-OE-2:70	1.41333	0.760612	2.06605	0
OE-1:140-OE-3:70	0.793333	0.140612	1.44605	0.003913
OE-1:140-OE-4:70	1.27333	0.620612	1.92605	0
OE-1:140-WT:70	2.13333	1.48061	2.78605	0
OE-1:210-OE-1:140	0.373333	-0.279388	1.02605	0.817277
OE-1:210-OE-1:70	1.71333	1.06061	2.36605	0
OE-1:210-OE-2:140	-0.0666667	-0.719388	0.586055	1
OE-1:210-OE-2:70	1.78667	1.13395	2.43939	0
OE-1:210-OE-3:140	0.333333	-0.319388	0.986055	0.913565
OE-1:210-OE-3:70	1.16667	0.513945	1.81939	4e-07
OE-1:210-OE-4:140	0.373333	-0.279388	1.02605	0.817277
OE-1:210-OE-4:70	1.64667	0.993945	2.29939	0
OE-1:210-WT:140	1.52	0.867279	2.17272	0
OE-1:210-WT:70	2.50667	1.85395	3.15939	0
OE-2:140-OE-1:140	0.44	-0.212721	1.09272	0.581555
OE-2:140-OE-1:70	1.78	1.12728	2.43272	0
OE-2:140-OE-2:70	1.85333	1.20061	2.50605	0
OE-2:140-OE-3:70	1.23333	0.580612	1.88605	1e-07
OE-2:140-OE-4:70	1.71333	1.06061	2.36605	0
OE-2:140-WT:70	2.57333	1.92061	3.22605	0
OE-2:210-OE-1:140	0.493333	-0.159388	1.14605	0.379949
OE-2:210-OE-1:210	0.12	-0.532721	0.772721	0.999999
OE-2:210-OE-1:70	1.83333	1.18061	2.48605	0
OE-2:210-OE-2:140	0.0533333	-0.599388	0.706055	1
OE-2:210-OE-2:70	1.90667	1.25395	2.55939	0
OE-2:210-OE-3:140	0.453333	-0.199388	1.10605	0.52964
OE-2:210-OE-3:70	1.28667	0.633945	1.93939	0
OE-2:210-OE-4:140	0.493333	-0.159388	1.14605	0.379949
OE-2:210-OE-4:70	1.76667	1.11395	2.41939	0
OE-2:210-WT:140	1.64	0.987279	2.29272	0
OE-2:210-WT:70	2.62667	1.97395	3.27939	0
OE-2:70-OE-1:70	-0.0733333	-0.726055	0.579388	1
OE-3:140-OE-1:140	0.04	-0.612721	0.692721	1
OE-3:140-OE-1:70	1.38	0.727279	2.03272	0
OE-3:140-OE-2:140	-0.4	-1.05272	0.252721	0.731225
OE-3:140-OE-2:70	1.45333	0.800612	2.10605	0
OE-3:140-OE-3:70	0.833333	0.180612	1.48605	0.0017086
OE-3:140-OE-4:70	1.31333	0.660612	1.96605	0
OE-3:140-WT:70	2.17333	1.52061	2.82605	0
OE-3:210-OE-1:140	0.62	-0.0327213	1.27272	0.0824006
OE-3:210-OE-1:210	0.246667	-0.406055	0.899388	0.993532
OE-3:210-OE-1:70	1.96	1.30728	2.61272	0
OE-3:210-OE-2:140	0.18	-0.472721	0.832721	0.999786
OE-3:210-OE-2:210	0.126667	-0.526055	0.779388	0.999997
OE-3:210-OE-2:70	2.03333	1.38061	2.68605	0
OE-3:210-OE-3:140	0.58	-0.0727213	1.23272	0.143625
OE-3:210-OE-3:70	1.41333	0.760612	2.06605	0
OE-3:210-OE-4:140	0.62	-0.0327213	1.27272	0.0824006
OE-3:210-OE-4:70	1.89333	1.24061	2.54605	0
OE-3:210-WT:140	1.76667	1.11395	2.41939	0
OE-3:210-WT:70	2.75333	2.10061	3.40605	0
OE-3:70-OE-1:70	0.546667	-0.106055	1.19939	0.217132
OE-3:70-OE-2:70	0.62	-0.0327213	1.27272	0.0824006
OE-4:140-OE-1:140	-4.44089e-16	-0.652721	0.652721	1
OE-4:140-OE-1:70	1.34	0.687279	1.99272	0
OE-4:140-OE-2:140	-0.44	-1.09272	0.212721	0.581555
OE-4:140-OE-2:70	1.41333	0.760612	2.06605	0
OE-4:140-OE-3:140	-0.04	-0.692721	0.612721	1
OE-4:140-OE-3:70	0.793333	0.140612	1.44605	0.003913
OE-4:140-OE-4:70	1.27333	0.620612	1.92605	0
OE-4:140-WT:70	2.13333	1.48061	2.78605	0
OE-4:210-OE-1:140	1.15333	0.500612	1.80605	6e-07
OE-4:210-OE-1:210	0.78	0.127279	1.43272	0.0051093
OE-4:210-OE-1:70	2.49333	1.84061	3.14605	0
OE-4:210-OE-2:140	0.713333	0.060612	1.36605	0.0179712
OE-4:210-OE-2:210	0.66	0.00727869	1.31272	0.0445084
OE-4:210-OE-2:70	2.56667	1.91395	3.21939	0
OE-4:210-OE-3:140	1.11333	0.460612	1.76605	1.9e-06
OE-4:210-OE-3:210	0.533333	-0.119388	1.18605	0.252761
OE-4:210-OE-3:70	1.94667	1.29395	2.59939	0
OE-4:210-OE-4:140	1.15333	0.500612	1.80605	6e-07
OE-4:210-OE-4:70	2.42667	1.77395	3.07939	0
OE-4:210-WT:140	2.3	1.64728	2.95272	0
OE-4:210-WT:70	3.28667	2.63395	3.93939	0
OE-4:70-OE-1:70	0.0666667	-0.586055	0.719388	1
OE-4:70-OE-2:70	0.14	-0.512721	0.792721	0.99999
OE-4:70-OE-3:70	-0.48	-1.13272	0.172721	0.428075
WT:140-OE-1:140	-1.14667	-1.79939	-0.493945	8e-07
WT:140-OE-1:70	0.193333	-0.459388	0.846055	0.999515
WT:140-OE-2:140	-1.58667	-2.23939	-0.933945	0
WT:140-OE-2:70	0.266667	-0.386055	0.919388	0.986369
WT:140-OE-3:140	-1.18667	-1.83939	-0.533945	2e-07
WT:140-OE-3:70	-0.353333	-1.00605	0.299388	0.870766
WT:140-OE-4:140	-1.14667	-1.79939	-0.493945	8e-07
WT:140-OE-4:70	0.126667	-0.526055	0.779388	0.999997
WT:140-WT:70	0.986667	0.333945	1.63939	5e-05
WT:210-OE-1:140	-0.553333	-1.20605	0.099388	0.200662
WT:210-OE-1:210	-0.926667	-1.57939	-0.273945	0.0002121
WT:210-OE-1:70	0.786667	0.133945	1.43939	0.004474
WT:210-OE-2:140	-0.993333	-1.64605	-0.340612	4.24e-05
WT:210-OE-2:210	-1.04667	-1.69939	-0.393945	1.1e-05
WT:210-OE-2:70	0.86	0.207279	1.51272	0.0009614
WT:210-OE-3:140	-0.593333	-1.24605	0.059388	0.120183
WT:210-OE-3:210	-1.17333	-1.82605	-0.520612	4e-07
WT:210-OE-3:70	0.24	-0.412721	0.892721	0.995075
WT:210-OE-4:140	-0.553333	-1.20605	0.099388	0.200662
WT:210-OE-4:210	-1.70667	-2.35939	-1.05395	0
WT:210-OE-4:70	0.72	0.0672787	1.37272	0.0159421
WT:210-WT:140	0.593333	-0.059388	1.24605	0.120183
WT:210-WT:70	1.58	0.927279	2.23272	0
WT:70-OE-1:70	-0.793333	-1.44605	-0.140612	0.003913
WT:70-OE-2:70	-0.72	-1.37272	-0.0672787	0.0159421
WT:70-OE-3:70	-1.34	-1.99272	-0.687279	0
WT:70-OE-4:70	-0.86	-1.51272	-0.207279	0.0009614

### Sheet: Suppl Table 3 biomass
Suppl. Table 3: TukeyHSD of above ground biomass data on DWF4 over expression lines grown on three levels of N
difference is in the observed means, lower giving the lower end point of the interval, upper giving the upper end point and p val giving the p-value after adjustment for the multiple comparisons.
line
	difference	lower	upper	p val
OE-2-OE-1	0.746667	-0.157789	1.65112	0.158304
OE-3-OE-1	0.751111	-0.153345	1.65557	0.153805
OE-4-OE-1	0.271111	-0.633345	1.17557	0.922733
WT-OE-1	-1.46	-2.36446	-0.555544	0.0001396
OE-3-OE-2	0.00444444	-0.900011	0.9089	1
OE-4-OE-2	-0.475556	-1.38001	0.4289	0.598165
WT-OE-2	-2.20667	-3.11112	-1.30221	0
OE-4-OE-3	-0.48	-1.38446	0.424456	0.589402
WT-OE-3	-2.21111	-3.11557	-1.30666	0
WT-OE-4	-1.73111	-2.63557	-0.826655	3.4e-06
treatment
	difference	lower	upper	p val
140-70	3.012	2.41101	3.61299	0
210-70	4.95733	4.35634	5.55833	0
210-140	1.94533	1.34434	2.54633	0
`line:treatment`
	difference	lower	upper	p val
OE-2:70-OE-1:70	-0.426667	-2.38077	1.52743	0.999987
OE-3:70-OE-1:70	0.68	-1.2741	2.6341	0.997197
OE-4:70-OE-1:70	0.113333	-1.84077	2.06743	1
WT:70-OE-1:70	-2.07333	-4.02743	-0.119233	0.0258755
OE-1:140-OE-1:70	2.72	0.7659	4.6741	0.000323
OE-2:140-OE-1:70	4.07333	2.11923	6.02743	0
OE-3:140-OE-1:70	3.22667	1.27257	5.18077	4.9e-06
OE-4:140-OE-1:70	2.21333	0.259233	4.16743	0.0111813
WT:140-OE-1:70	1.12	-0.8341	3.0741	0.814996
OE-1:210-OE-1:70	4.04	2.0859	5.9941	0
OE-2:210-OE-1:70	5.35333	3.39923	7.30743	0
OE-3:210-OE-1:70	5.10667	3.15257	7.06077	0
OE-4:210-OE-1:70	5.24667	3.29257	7.20077	0
WT:210-OE-1:70	3.33333	1.37923	5.28743	1.9e-06
OE-3:70-OE-2:70	1.10667	-0.847434	3.06077	0.827882
OE-4:70-OE-2:70	0.54	-1.4141	2.4941	0.999781
WT:70-OE-2:70	-1.64667	-3.60077	0.307434	0.20871
OE-1:140-OE-2:70	3.14667	1.19257	5.10077	9.8e-06
OE-2:140-OE-2:70	4.5	2.5459	6.4541	0
OE-3:140-OE-2:70	3.65333	1.69923	5.60743	1e-07
OE-4:140-OE-2:70	2.64	0.6859	4.5941	0.0005927
WT:140-OE-2:70	1.54667	-0.407434	3.50077	0.302357
OE-1:210-OE-2:70	4.46667	2.51257	6.42077	0
OE-2:210-OE-2:70	5.78	3.8259	7.7341	0
OE-3:210-OE-2:70	5.53333	3.57923	7.48743	0
OE-4:210-OE-2:70	5.67333	3.71923	7.62743	0
WT:210-OE-2:70	3.76	1.8059	5.7141	0
OE-4:70-OE-3:70	-0.566667	-2.52077	1.38743	0.999618
WT:70-OE-3:70	-2.75333	-4.70743	-0.799233	0.0002496
OE-1:140-OE-3:70	2.04	0.0858995	3.9941	0.0312753
OE-2:140-OE-3:70	3.39333	1.43923	5.34743	1.1e-06
OE-3:140-OE-3:70	2.54667	0.592566	4.50077	0.0011784
OE-4:140-OE-3:70	1.53333	-0.420767	3.48743	0.31647
WT:140-OE-3:70	0.44	-1.5141	2.3941	0.999981
OE-1:210-OE-3:70	3.36	1.4059	5.3141	1.5e-06
OE-2:210-OE-3:70	4.67333	2.71923	6.62743	0
OE-3:210-OE-3:70	4.42667	2.47257	6.38077	0
OE-4:210-OE-3:70	4.56667	2.61257	6.52077	0
WT:210-OE-3:70	2.65333	0.699233	4.60743	0.0005363
WT:70-OE-4:70	-2.18667	-4.14077	-0.232566	0.0131873
OE-1:140-OE-4:70	2.60667	0.652566	4.56077	0.0007596
OE-2:140-OE-4:70	3.96	2.0059	5.9141	0
OE-3:140-OE-4:70	3.11333	1.15923	5.06743	1.31e-05
OE-4:140-OE-4:70	2.1	0.1459	4.0541	0.0221706
WT:140-OE-4:70	1.00667	-0.947434	2.96077	0.907992
OE-1:210-OE-4:70	3.92667	1.97257	5.88077	0
OE-2:210-OE-4:70	5.24	3.2859	7.1941	0
OE-3:210-OE-4:70	4.99333	3.03923	6.94743	0
OE-4:210-OE-4:70	5.13333	3.17923	7.08743	0
WT:210-OE-4:70	3.22	1.2659	5.1741	5.2e-06
OE-1:140-WT:70	4.79333	2.83923	6.74743	0
OE-2:140-WT:70	6.14667	4.19257	8.10077	0
OE-3:140-WT:70	5.3	3.3459	7.2541	0
OE-4:140-WT:70	4.28667	2.33257	6.24077	0
WT:140-WT:70	3.19333	1.23923	5.14743	6.5e-06
OE-1:210-WT:70	6.11333	4.15923	8.06743	0
OE-2:210-WT:70	7.42667	5.47257	9.38077	0
OE-3:210-WT:70	7.18	5.2259	9.1341	0
OE-4:210-WT:70	7.32	5.3659	9.2741	0
WT:210-WT:70	5.40667	3.45257	7.36077	0
OE-2:140-OE-1:140	1.35333	-0.600767	3.30743	0.534632
OE-3:140-OE-1:140	0.506667	-1.44743	2.46077	0.999897
OE-4:140-OE-1:140	-0.506667	-2.46077	1.44743	0.999897
WT:140-OE-1:140	-1.6	-3.5541	0.3541	0.249661
OE-1:210-OE-1:140	1.32	-0.6341	3.2741	0.577995
OE-2:210-OE-1:140	2.63333	0.679233	4.58743	0.000623
OE-3:210-OE-1:140	2.38667	0.432566	4.34077	0.0036177
OE-4:210-OE-1:140	2.52667	0.572566	4.48077	0.0013611
WT:210-OE-1:140	0.613333	-1.34077	2.56743	0.999073
OE-3:140-OE-2:140	-0.846667	-2.80077	1.10743	0.976842
OE-4:140-OE-2:140	-1.86	-3.8141	0.0941005	0.0808548
WT:140-OE-2:140	-2.95333	-4.90743	-0.999233	5.03e-05
OE-1:210-OE-2:140	-0.0333333	-1.98743	1.92077	1
OE-2:210-OE-2:140	1.28	-0.6741	3.2341	0.62967
OE-3:210-OE-2:140	1.03333	-0.920767	2.98743	0.889567
OE-4:210-OE-2:140	1.17333	-0.780767	3.12743	0.758841
WT:210-OE-2:140	-0.74	-2.6941	1.2141	0.993398
OE-4:140-OE-3:140	-1.01333	-2.96743	0.940767	0.903588
WT:140-OE-3:140	-2.10667	-4.06077	-0.152566	0.021322
OE-1:210-OE-3:140	0.813333	-1.14077	2.76743	0.983829
OE-2:210-OE-3:140	2.12667	0.172566	4.08077	0.0189481
OE-3:210-OE-3:140	1.88	-0.0741005	3.8341	0.0732243
OE-4:210-OE-3:140	2.02	0.0658995	3.9741	0.0349729
WT:210-OE-3:140	0.106667	-1.84743	2.06077	1
WT:140-OE-4:140	-1.09333	-3.04743	0.860767	0.840272
OE-1:210-OE-4:140	1.82667	-0.127434	3.78077	0.0950239
OE-2:210-OE-4:140	3.14	1.1859	5.0941	1.04e-05
OE-3:210-OE-4:140	2.89333	0.939233	4.84743	8.21e-05
OE-4:210-OE-4:140	3.03333	1.07923	4.98743	2.58e-05
WT:210-OE-4:140	1.12	-0.8341	3.0741	0.814996
OE-1:210-WT:140	2.92	0.9659	4.8741	6.61e-05
OE-2:210-WT:140	4.23333	2.27923	6.18743	0
OE-3:210-WT:140	3.98667	2.03257	5.94077	0
OE-4:210-WT:140	4.12667	2.17257	6.08077	0
WT:210-WT:140	2.21333	0.259233	4.16743	0.0111813
OE-2:210-OE-1:210	1.31333	-0.640767	3.26743	0.586656
OE-3:210-OE-1:210	1.06667	-0.887434	3.02077	0.863507
OE-4:210-OE-1:210	1.20667	-0.747434	3.16077	0.720463
WT:210-OE-1:210	-0.706667	-2.66077	1.24743	0.995836
OE-3:210-OE-2:210	-0.246667	-2.20077	1.70743	1
OE-4:210-OE-2:210	-0.106667	-2.06077	1.84743	1
WT:210-OE-2:210	-2.02	-3.9741	-0.0658995	0.0349729
OE-4:210-OE-3:210	0.14	-1.8141	2.0941	1
WT:210-OE-3:210	-1.77333	-3.72743	0.180767	0.121818
WT:210-OE-4:210	-1.91333	-3.86743	0.0407671	0.0618463

### Sheet: Suppl Table 4 Ears
Suppl. Table 4: TukeyHSD of the number of ears per plant on DWF4 over expression lines grown on three levels of N
difference is in the observed means, lower giving the lower end point of the interval, upper giving the upper end point and p val giving the p-value after adjustment for the multiple comparisons.
line
	difference	lower	upper	p val
OE-2-OE-1	-0.111111	-0.57311	0.350887	0.964252
OE-3-OE-1	0.222222	-0.239776	0.684221	0.676876
OE-4-OE-1	-0.0666667	-0.528665	0.395332	0.994723
WT-OE-1	-1.17778	-1.63978	-0.715779	0
OE-3-OE-2	0.333333	-0.128665	0.795332	0.276755
OE-4-OE-2	0.0444444	-0.417554	0.506443	0.998914
WT-OE-2	-1.06667	-1.52867	-0.604668	0
OE-4-OE-3	-0.288889	-0.750887	0.173109	0.423555
WT-OE-3	-1.4	-1.862	-0.938002	0
WT-OE-4	-1.11111	-1.57311	-0.649113	0
treatment
	difference	lower	upper	p val
140-70	0.6	0.293011	0.906988	2.05e-05
210-70	1.52	1.21301	1.82699	0
210-140	0.92	0.613012	1.22699	0
`line:treatment`
	difference	lower	upper	p val
OE-2:70-OE-1:70	-0.533333	-1.53149	0.464826	0.881511
OE-3:70-OE-1:70	-0.266667	-1.26483	0.731493	0.999853
OE-4:70-OE-1:70	-0.8	-1.79816	0.19816	0.282384
WT:70-OE-1:70	-1.4	-2.39816	-0.40184	0.0002751
OE-1:140-OE-1:70	0.2	-0.79816	1.19816	0.999996
OE-2:140-OE-1:70	0.533333	-0.464826	1.53149	0.881511
OE-3:140-OE-1:70	-0.133333	-1.13149	0.864826	1
OE-4:140-OE-1:70	0.333333	-0.664826	1.33149	0.998184
WT:140-OE-1:70	-0.933333	-1.93149	0.0648263	0.0947868
OE-1:210-OE-1:70	0.8	-0.19816	1.79816	0.282384
OE-2:210-OE-1:70	0.666667	-0.331493	1.66483	0.597287
OE-3:210-OE-1:70	2.06667	1.06851	3.06483	0
OE-4:210-OE-1:70	1.26667	0.268507	2.26483	0.0019005
WT:210-OE-1:70	-0.2	-1.19816	0.79816	0.999996
OE-3:70-OE-2:70	0.266667	-0.731493	1.26483	0.999853
OE-4:70-OE-2:70	-0.266667	-1.26483	0.731493	0.999853
WT:70-OE-2:70	-0.866667	-1.86483	0.131493	0.170253
OE-1:140-OE-2:70	0.733333	-0.264826	1.73149	0.429757
OE-2:140-OE-2:70	1.06667	0.0685071	2.06483	0.0237448
OE-3:140-OE-2:70	0.4	-0.59816	1.39816	0.988616
OE-4:140-OE-2:70	0.866667	-0.131493	1.86483	0.170253
WT:140-OE-2:70	-0.4	-1.39816	0.59816	0.988616
OE-1:210-OE-2:70	1.33333	0.335174	2.33149	0.0007396
OE-2:210-OE-2:70	1.2	0.20184	2.19816	0.0046524
OE-3:210-OE-2:70	2.6	1.60184	3.59816	0
OE-4:210-OE-2:70	1.8	0.80184	2.79816	3e-07
WT:210-OE-2:70	0.333333	-0.664826	1.33149	0.998184
OE-4:70-OE-3:70	-0.533333	-1.53149	0.464826	0.881511
WT:70-OE-3:70	-1.13333	-2.13149	-0.135174	0.010811
OE-1:140-OE-3:70	0.466667	-0.531493	1.46483	0.956017
OE-2:140-OE-3:70	0.8	-0.19816	1.79816	0.282384
OE-3:140-OE-3:70	0.133333	-0.864826	1.13149	1
OE-4:140-OE-3:70	0.6	-0.39816	1.59816	0.7574
WT:140-OE-3:70	-0.666667	-1.66483	0.331493	0.597287
OE-1:210-OE-3:70	1.06667	0.0685071	2.06483	0.0237448
OE-2:210-OE-3:70	0.933333	-0.0648263	1.93149	0.0947868
OE-3:210-OE-3:70	2.33333	1.33517	3.33149	0
OE-4:210-OE-3:70	1.53333	0.535174	2.53149	3.36e-05
WT:210-OE-3:70	0.0666667	-0.931493	1.06483	1
WT:70-OE-4:70	-0.6	-1.59816	0.39816	0.7574
OE-1:140-OE-4:70	1	0.00184039	1.99816	0.0490536
OE-2:140-OE-4:70	1.33333	0.335174	2.33149	0.0007396
OE-3:140-OE-4:70	0.666667	-0.331493	1.66483	0.597287
OE-4:140-OE-4:70	1.13333	0.135174	2.13149	0.010811
WT:140-OE-4:70	-0.133333	-1.13149	0.864826	1
OE-1:210-OE-4:70	1.6	0.60184	2.59816	1.11e-05
OE-2:210-OE-4:70	1.46667	0.468507	2.46483	9.81e-05
OE-3:210-OE-4:70	2.86667	1.86851	3.86483	0
OE-4:210-OE-4:70	2.06667	1.06851	3.06483	0
WT:210-OE-4:70	0.6	-0.39816	1.59816	0.7574
OE-1:140-WT:70	1.6	0.60184	2.59816	1.11e-05
OE-2:140-WT:70	1.93333	0.935174	2.93149	0
OE-3:140-WT:70	1.26667	0.268507	2.26483	0.0019005
OE-4:140-WT:70	1.73333	0.735174	2.73149	1.1e-06
WT:140-WT:70	0.466667	-0.531493	1.46483	0.956017
OE-1:210-WT:70	2.2	1.20184	3.19816	0
OE-2:210-WT:70	2.06667	1.06851	3.06483	0
OE-3:210-WT:70	3.46667	2.46851	4.46483	0
OE-4:210-WT:70	2.66667	1.66851	3.66483	0
WT:210-WT:70	1.2	0.20184	2.19816	0.0046524
OE-2:140-OE-1:140	0.333333	-0.664826	1.33149	0.998184
OE-3:140-OE-1:140	-0.333333	-1.33149	0.664826	0.998184
OE-4:140-OE-1:140	0.133333	-0.864826	1.13149	1
WT:140-OE-1:140	-1.13333	-2.13149	-0.135174	0.010811
OE-1:210-OE-1:140	0.6	-0.39816	1.59816	0.7574
OE-2:210-OE-1:140	0.466667	-0.531493	1.46483	0.956017
OE-3:210-OE-1:140	1.86667	0.868507	2.86483	1e-07
OE-4:210-OE-1:140	1.06667	0.0685071	2.06483	0.0237448
WT:210-OE-1:140	-0.4	-1.39816	0.59816	0.988616
OE-3:140-OE-2:140	-0.666667	-1.66483	0.331493	0.597287
OE-4:140-OE-2:140	-0.2	-1.19816	0.79816	0.999996
WT:140-OE-2:140	-1.46667	-2.46483	-0.468507	9.81e-05
OE-1:210-OE-2:140	0.266667	-0.731493	1.26483	0.999853
OE-2:210-OE-2:140	0.133333	-0.864826	1.13149	1
OE-3:210-OE-2:140	1.53333	0.535174	2.53149	3.36e-05
OE-4:210-OE-2:140	0.733333	-0.264826	1.73149	0.429757
WT:210-OE-2:140	-0.733333	-1.73149	0.264826	0.429757
OE-4:140-OE-3:140	0.466667	-0.531493	1.46483	0.956017
WT:140-OE-3:140	-0.8	-1.79816	0.19816	0.282384
OE-1:210-OE-3:140	0.933333	-0.0648263	1.93149	0.0947868
OE-2:210-OE-3:140	0.8	-0.19816	1.79816	0.282384
OE-3:210-OE-3:140	2.2	1.20184	3.19816	0
OE-4:210-OE-3:140	1.4	0.40184	2.39816	0.0002751
WT:210-OE-3:140	-0.0666667	-1.06483	0.931493	1
WT:140-OE-4:140	-1.26667	-2.26483	-0.268507	0.0019005
OE-1:210-OE-4:140	0.466667	-0.531493	1.46483	0.956017
OE-2:210-OE-4:140	0.333333	-0.664826	1.33149	0.998184
OE-3:210-OE-4:140	1.73333	0.735174	2.73149	1.1e-06
OE-4:210-OE-4:140	0.933333	-0.0648263	1.93149	0.0947868
WT:210-OE-4:140	-0.533333	-1.53149	0.464826	0.881511
OE-1:210-WT:140	1.73333	0.735174	2.73149	1.1e-06
OE-2:210-WT:140	1.6	0.60184	2.59816	1.11e-05
OE-3:210-WT:140	3	2.00184	3.99816	0
OE-4:210-WT:140	2.2	1.20184	3.19816	0
WT:210-WT:140	0.733333	-0.264826	1.73149	0.429757
OE-2:210-OE-1:210	-0.133333	-1.13149	0.864826	1
OE-3:210-OE-1:210	1.26667	0.268507	2.26483	0.0019005
OE-4:210-OE-1:210	0.466667	-0.531493	1.46483	0.956017
WT:210-OE-1:210	-1	-1.99816	-0.00184039	0.0490536
OE-3:210-OE-2:210	1.4	0.40184	2.39816	0.0002751
OE-4:210-OE-2:210	0.6	-0.39816	1.59816	0.7574
WT:210-OE-2:210	-0.866667	-1.86483	0.131493	0.170253
OE-4:210-OE-3:210	-0.8	-1.79816	0.19816	0.282384
WT:210-OE-3:210	-2.26667	-3.26483	-1.26851	0
WT:210-OE-4:210	-1.46667	-2.46483	-0.468507	9.81e-05

### Sheet: Suppl Table 5 Seed number
Suppl. Table 5: TukeyHSD of seed number per plant data on DWF4 over expression lines grown on three levels of N
difference is in the observed means, lower giving the lower end point of the interval, upper giving the upper end point and p val giving the p-value after adjustment for the multiple comparisons.
line
	difference	lower	upper	p val
OE-2-OE-1	-38.1111	-51.0545	-25.1678	0
OE-3-OE-1	-27.8667	-40.81	-14.9233	1e-07
OE-4-OE-1	-36.1111	-49.0545	-23.1678	0
WT-OE-1	-44	-56.9433	-31.0567	0
OE-3-OE-2	10.2444	-2.6989	23.1878	0.192168
OE-4-OE-2	2	-10.9433	14.9433	0.993137
WT-OE-2	-5.88889	-18.8322	7.05446	0.720816
OE-4-OE-3	-8.24444	-21.1878	4.6989	0.404184
WT-OE-3	-16.1333	-29.0767	-3.18999	0.0064661
WT-OE-4	-7.88889	-20.8322	5.05446	0.45035
treatment
	difference	lower	upper	p val
140-70	42.72	34.1194	51.3206	0
210-70	58.24	49.6394	66.8406	0
210-140	15.52	6.91941	24.1206	9.14e-05
`line:treatment`
	difference	lower	upper	p val
OE-1:140-OE-1:70	6.66667	-21.2978	34.6311	0.999962
OE-1:140-OE-2:70	78.1333	50.1689	106.098	0
OE-1:140-OE-3:70	37.4667	9.50223	65.4311	0.0006979
OE-1:140-OE-4:70	66.7333	38.7689	94.6978	0
OE-1:140-WT:70	87.8	59.8356	115.764	0
OE-1:210-OE-1:140	29.2	1.23557	57.1644	0.031198
OE-1:210-OE-1:70	35.8667	7.90223	63.8311	0.0015747
OE-1:210-OE-2:140	40	12.0356	67.9644	0.00018
OE-1:210-OE-2:70	107.333	79.3689	135.298	0
OE-1:210-OE-3:140	65.0667	37.1022	93.0311	0
OE-1:210-OE-3:70	66.6667	38.7022	94.6311	0
OE-1:210-OE-4:140	46.5333	18.5689	74.4978	3.9e-06
OE-1:210-OE-4:70	95.9333	67.9689	123.898	0
OE-1:210-WT:140	28.4	0.435567	56.3644	0.0424788
OE-1:210-WT:70	117	89.0356	144.964	0
OE-2:140-OE-1:140	-10.8	-38.7644	17.1644	0.992001
OE-2:140-OE-1:70	-4.13333	-32.0978	23.8311	1
OE-2:140-OE-2:70	67.3333	39.3689	95.2978	0
OE-2:140-OE-3:70	26.6667	-1.29777	54.6311	0.0795071
OE-2:140-OE-4:70	55.9333	27.9689	83.8978	0
OE-2:140-WT:70	77	49.0356	104.964	0
OE-2:210-OE-1:140	-2.86667	-30.8311	25.0978	1
OE-2:210-OE-1:210	-32.0667	-60.0311	-4.10223	0.009413
OE-2:210-OE-1:70	3.8	-24.1644	31.7644	1
OE-2:210-OE-2:140	7.93333	-20.0311	35.8978	0.999703
OE-2:210-OE-2:70	75.2667	47.3022	103.231	0
OE-2:210-OE-3:140	33	5.03557	60.9644	0.0061897
OE-2:210-OE-3:70	34.6	6.63557	62.5644	0.0029256
OE-2:210-OE-4:140	14.4667	-13.4978	42.4311	0.905209
OE-2:210-OE-4:70	63.8667	35.9022	91.8311	0
OE-2:210-WT:140	-3.66667	-31.6311	24.2978	1
OE-2:210-WT:70	84.9333	56.9689	112.898	0
OE-2:70-OE-1:70	-71.4667	-99.4311	-43.5022	0
OE-3:140-OE-1:140	-35.8667	-63.8311	-7.90223	0.0015747
OE-3:140-OE-1:70	-29.2	-57.1644	-1.23557	0.031198
OE-3:140-OE-2:140	-25.0667	-53.0311	2.89777	0.134304
OE-3:140-OE-2:70	42.2667	14.3022	70.2311	5.02e-05
OE-3:140-OE-3:70	1.6	-26.3644	29.5644	1
OE-3:140-OE-4:70	30.8667	2.90223	58.8311	0.0158093
OE-3:140-WT:70	51.9333	23.9689	79.8978	1e-07
OE-3:210-OE-1:140	12.2667	-15.6978	40.2311	0.974214
OE-3:210-OE-1:210	-16.9333	-44.8978	11.0311	0.747639
OE-3:210-OE-1:70	18.9333	-9.0311	46.8978	0.574062
OE-3:210-OE-2:140	23.0667	-4.89777	51.0311	0.238796
OE-3:210-OE-2:210	15.1333	-12.8311	43.0978	0.871017
OE-3:210-OE-2:70	90.4	62.4356	118.364	0
OE-3:210-OE-3:140	48.1333	20.1689	76.0978	1.4e-06
OE-3:210-OE-3:70	49.7333	21.7689	77.6978	5e-07
OE-3:210-OE-4:140	29.6	1.63557	57.5644	0.0266199
OE-3:210-OE-4:70	79	51.0356	106.964	0
OE-3:210-WT:140	11.4667	-16.4978	39.4311	0.9859
OE-3:210-WT:70	100.067	72.1022	128.031	0
OE-3:70-OE-1:70	-30.8	-58.7644	-2.83557	0.01626
OE-3:70-OE-2:70	40.6667	12.7022	68.6311	0.0001244
OE-4:140-OE-1:140	-17.3333	-45.2978	10.6311	0.715055
OE-4:140-OE-1:70	-10.6667	-38.6311	17.2978	0.992913
OE-4:140-OE-2:140	-6.53333	-34.4978	21.4311	0.999971
OE-4:140-OE-2:70	60.8	32.8356	88.7644	0
OE-4:140-OE-3:140	18.5333	-9.4311	46.4978	0.610295
OE-4:140-OE-3:70	20.1333	-7.8311	48.0978	0.465772
OE-4:140-OE-4:70	49.4	21.4356	77.3644	6e-07
OE-4:140-WT:70	70.4667	42.5022	98.4311	0
OE-4:210-OE-1:140	-1.73333	-29.6978	26.2311	1
OE-4:210-OE-1:210	-30.9333	-58.8978	-2.9689	0.01537
OE-4:210-OE-1:70	4.93333	-23.0311	32.8978	0.999999
OE-4:210-OE-2:140	9.06667	-18.8978	37.0311	0.998678
OE-4:210-OE-2:210	1.13333	-26.8311	29.0978	1
OE-4:210-OE-2:70	76.4	48.4356	104.364	0
OE-4:210-OE-3:140	34.1333	6.1689	62.0978	0.0036545
OE-4:210-OE-3:210	-14	-41.9644	13.9644	0.925251
OE-4:210-OE-3:70	35.7333	7.7689	63.6978	0.0016825
OE-4:210-OE-4:140	15.6	-12.3644	43.5644	0.843202
OE-4:210-OE-4:70	65	37.0356	92.9644	0
OE-4:210-WT:140	-2.53333	-30.4978	25.4311	1
OE-4:210-WT:70	86.0667	58.1022	114.031	0
OE-4:70-OE-1:70	-60.0667	-88.0311	-32.1022	0
OE-4:70-OE-2:70	11.4	-16.5644	39.3644	0.98664
OE-4:70-OE-3:70	-29.2667	-57.2311	-1.30223	0.0303898
WT:140-OE-1:140	0.8	-27.1644	28.7644	1
WT:140-OE-1:70	7.46667	-20.4978	35.4311	0.999854
WT:140-OE-2:140	11.6	-16.3644	39.5644	0.98432
WT:140-OE-2:70	78.9333	50.9689	106.898	0
WT:140-OE-3:140	36.6667	8.70223	64.6311	0.0010528
WT:140-OE-3:70	38.2667	10.3022	66.2311	0.0004588
WT:140-OE-4:140	18.1333	-9.8311	46.0978	0.646082
WT:140-OE-4:70	67.5333	39.5689	95.4978	0
WT:140-WT:70	88.6	60.6356	116.564	0
WT:210-OE-1:140	-22.4667	-50.4311	5.49777	0.27862
WT:210-OE-1:210	-51.6667	-79.6311	-23.7022	1e-07
WT:210-OE-1:70	-15.8	-43.7644	12.1644	0.830331
WT:210-OE-2:140	-11.6667	-39.6311	16.2978	0.98348
WT:210-OE-2:210	-19.6	-47.5644	8.36443	0.513529
WT:210-OE-2:70	55.6667	27.7022	83.6311	0
WT:210-OE-3:140	13.4	-14.5644	41.3644	0.946489
WT:210-OE-3:210	-34.7333	-62.6978	-6.7689	0.0027438
WT:210-OE-3:70	15	-12.9644	42.9644	0.878382
WT:210-OE-4:140	-5.13333	-33.0978	22.8311	0.999999
WT:210-OE-4:210	-20.7333	-48.6978	7.2311	0.413619
WT:210-OE-4:70	44.2667	16.3022	72.2311	1.55e-05
WT:210-WT:140	-23.2667	-51.2311	4.69777	0.22639
WT:210-WT:70	65.3333	37.3689	93.2978	0
WT:70-OE-1:70	-81.1333	-109.098	-53.1689	0
WT:70-OE-2:70	-9.66667	-37.6311	18.2978	0.997385
WT:70-OE-3:70	-50.3333	-78.2978	-22.3689	3e-07
WT:70-OE-4:70	-21.0667	-49.0311	6.89777	0.385646

### Sheet: Suppl Table 6 TGW
Suppl. Table 6: TukeyHSD of thousand grain weigth (TGW) data on DWF4 over expression lines grown on three levels of N
difference is in the observed means, lower giving the lower end point of the interval, upper giving the upper end point and p val giving the p-value after adjustment for the multiple comparisons.
line
	difference	lower	upper	p val
OE-2-OE-1	-38.1111	-51.0545	-25.1678	0
OE-3-OE-1	-27.8667	-40.81	-14.9233	1e-07
OE-4-OE-1	-36.1111	-49.0545	-23.1678	0
WT-OE-1	-44	-56.9433	-31.0567	0
OE-3-OE-2	10.2444	-2.6989	23.1878	0.192168
OE-4-OE-2	2	-10.9433	14.9433	0.993137
WT-OE-2	-5.88889	-18.8322	7.05446	0.720816
OE-4-OE-3	-8.24444	-21.1878	4.6989	0.404184
WT-OE-3	-16.1333	-29.0767	-3.18999	0.0064661
WT-OE-4	-7.88889	-20.8322	5.05446	0.45035
treatment
	difference	lower	upper	p val
140-70	42.72	34.1194	51.3206	0
210-70	58.24	49.6394	66.8406	0
210-140	15.52	6.91941	24.1206	9.14e-05
`line:treatment`
	difference	lower	upper	p val
OE-1:140-OE-1:70	6.66667	-21.2978	34.6311	0.999962
OE-1:140-OE-2:70	78.1333	50.1689	106.098	0
OE-1:140-OE-3:70	37.4667	9.50223	65.4311	0.0006979
OE-1:140-OE-4:70	66.7333	38.7689	94.6978	0
OE-1:140-WT:70	87.8	59.8356	115.764	0
OE-1:210-OE-1:140	29.2	1.23557	57.1644	0.031198
OE-1:210-OE-1:70	35.8667	7.90223	63.8311	0.0015747
OE-1:210-OE-2:140	40	12.0356	67.9644	0.00018
OE-1:210-OE-2:70	107.333	79.3689	135.298	0
OE-1:210-OE-3:140	65.0667	37.1022	93.0311	0
OE-1:210-OE-3:70	66.6667	38.7022	94.6311	0
OE-1:210-OE-4:140	46.5333	18.5689	74.4978	3.9e-06
OE-1:210-OE-4:70	95.9333	67.9689	123.898	0
OE-1:210-WT:140	28.4	0.435567	56.3644	0.0424788
OE-1:210-WT:70	117	89.0356	144.964	0
OE-2:140-OE-1:140	-10.8	-38.7644	17.1644	0.992001
OE-2:140-OE-1:70	-4.13333	-32.0978	23.8311	1
OE-2:140-OE-2:70	67.3333	39.3689	95.2978	0
OE-2:140-OE-3:70	26.6667	-1.29777	54.6311	0.0795071
OE-2:140-OE-4:70	55.9333	27.9689	83.8978	0
OE-2:140-WT:70	77	49.0356	104.964	0
OE-2:210-OE-1:140	-2.86667	-30.8311	25.0978	1
OE-2:210-OE-1:210	-32.0667	-60.0311	-4.10223	0.009413
OE-2:210-OE-1:70	3.8	-24.1644	31.7644	1
OE-2:210-OE-2:140	7.93333	-20.0311	35.8978	0.999703
OE-2:210-OE-2:70	75.2667	47.3022	103.231	0
OE-2:210-OE-3:140	33	5.03557	60.9644	0.0061897
OE-2:210-OE-3:70	34.6	6.63557	62.5644	0.0029256
OE-2:210-OE-4:140	14.4667	-13.4978	42.4311	0.905209
OE-2:210-OE-4:70	63.8667	35.9022	91.8311	0
OE-2:210-WT:140	-3.66667	-31.6311	24.2978	1
OE-2:210-WT:70	84.9333	56.9689	112.898	0
OE-2:70-OE-1:70	-71.4667	-99.4311	-43.5022	0
OE-3:140-OE-1:140	-35.8667	-63.8311	-7.90223	0.0015747
OE-3:140-OE-1:70	-29.2	-57.1644	-1.23557	0.031198
OE-3:140-OE-2:140	-25.0667	-53.0311	2.89777	0.134304
OE-3:140-OE-2:70	42.2667	14.3022	70.2311	5.02e-05
OE-3:140-OE-3:70	1.6	-26.3644	29.5644	1
OE-3:140-OE-4:70	30.8667	2.90223	58.8311	0.0158093
OE-3:140-WT:70	51.9333	23.9689	79.8978	1e-07
OE-3:210-OE-1:140	12.2667	-15.6978	40.2311	0.974214
OE-3:210-OE-1:210	-16.9333	-44.8978	11.0311	0.747639
OE-3:210-OE-1:70	18.9333	-9.0311	46.8978	0.574062
OE-3:210-OE-2:140	23.0667	-4.89777	51.0311	0.238796
OE-3:210-OE-2:210	15.1333	-12.8311	43.0978	0.871017
OE-3:210-OE-2:70	90.4	62.4356	118.364	0
OE-3:210-OE-3:140	48.1333	20.1689	76.0978	1.4e-06
OE-3:210-OE-3:70	49.7333	21.7689	77.6978	5e-07
OE-3:210-OE-4:140	29.6	1.63557	57.5644	0.0266199
OE-3:210-OE-4:70	79	51.0356	106.964	0
OE-3:210-WT:140	11.4667	-16.4978	39.4311	0.9859
OE-3:210-WT:70	100.067	72.1022	128.031	0
OE-3:70-OE-1:70	-30.8	-58.7644	-2.83557	0.01626
OE-3:70-OE-2:70	40.6667	12.7022	68.6311	0.0001244
OE-4:140-OE-1:140	-17.3333	-45.2978	10.6311	0.715055
OE-4:140-OE-1:70	-10.6667	-38.6311	17.2978	0.992913
OE-4:140-OE-2:140	-6.53333	-34.4978	21.4311	0.999971
OE-4:140-OE-2:70	60.8	32.8356	88.7644	0
OE-4:140-OE-3:140	18.5333	-9.4311	46.4978	0.610295
OE-4:140-OE-3:70	20.1333	-7.8311	48.0978	0.465772
OE-4:140-OE-4:70	49.4	21.4356	77.3644	6e-07
OE-4:140-WT:70	70.4667	42.5022	98.4311	0
OE-4:210-OE-1:140	-1.73333	-29.6978	26.2311	1
OE-4:210-OE-1:210	-30.9333	-58.8978	-2.9689	0.01537
OE-4:210-OE-1:70	4.93333	-23.0311	32.8978	0.999999
OE-4:210-OE-2:140	9.06667	-18.8978	37.0311	0.998678
OE-4:210-OE-2:210	1.13333	-26.8311	29.0978	1
OE-4:210-OE-2:70	76.4	48.4356	104.364	0
OE-4:210-OE-3:140	34.1333	6.1689	62.0978	0.0036545
OE-4:210-OE-3:210	-14	-41.9644	13.9644	0.925251
OE-4:210-OE-3:70	35.7333	7.7689	63.6978	0.0016825
OE-4:210-OE-4:140	15.6	-12.3644	43.5644	0.843202
OE-4:210-OE-4:70	65	37.0356	92.9644	0
OE-4:210-WT:140	-2.53333	-30.4978	25.4311	1
OE-4:210-WT:70	86.0667	58.1022	114.031	0
OE-4:70-OE-1:70	-60.0667	-88.0311	-32.1022	0
OE-4:70-OE-2:70	11.4	-16.5644	39.3644	0.98664
OE-4:70-OE-3:70	-29.2667	-57.2311	-1.30223	0.0303898
WT:140-OE-1:140	0.8	-27.1644	28.7644	1
WT:140-OE-1:70	7.46667	-20.4978	35.4311	0.999854
WT:140-OE-2:140	11.6	-16.3644	39.5644	0.98432
WT:140-OE-2:70	78.9333	50.9689	106.898	0
WT:140-OE-3:140	36.6667	8.70223	64.6311	0.0010528
WT:140-OE-3:70	38.2667	10.3022	66.2311	0.0004588
WT:140-OE-4:140	18.1333	-9.8311	46.0978	0.646082
WT:140-OE-4:70	67.5333	39.5689	95.4978	0
WT:140-WT:70	88.6	60.6356	116.564	0
WT:210-OE-1:140	-22.4667	-50.4311	5.49777	0.27862
WT:210-OE-1:210	-51.6667	-79.6311	-23.7022	1e-07
WT:210-OE-1:70	-15.8	-43.7644	12.1644	0.830331
WT:210-OE-2:140	-11.6667	-39.6311	16.2978	0.98348
WT:210-OE-2:210	-19.6	-47.5644	8.36443	0.513529
WT:210-OE-2:70	55.6667	27.7022	83.6311	0
WT:210-OE-3:140	13.4	-14.5644	41.3644	0.946489
WT:210-OE-4:210	-34.7333	-62.6978	-6.7689	0.0027438
WT:210-OE-3:70	15	-12.9644	42.9644	0.878382
WT:210-OE-4:140	-5.13333	-33.0978	22.8311	0.999999
WT:210-OE-3:210	-20.7333	-48.6978	7.2311	0.413619
WT:210-OE-4:70	44.2667	16.3022	72.2311	1.55e-05
WT:210-WT:140	-23.2667	-51.2311	4.69777	0.22639
WT:210-WT:70	65.3333	37.3689	93.2978	0
WT:70-OE-1:70	-81.1333	-109.098	-53.1689	0
WT:70-OE-2:70	-9.66667	-37.6311	18.2978	0.997385
WT:70-OE-4:70	-50.3333	-78.2978	-22.3689	3e-07
WT:70-OE-3:70	-21.0667	-49.0311	6.89777	0.385646

### Sheet: Suppl Table 7 Harvest Index
Suppl. Table 7: TukeyHSD of the Harvest Index on DWF4 over expression lines grown on three levels of N
difference is in the observed means, lower giving the lower end point of the interval, upper giving the upper end point and p val giving the p-value after adjustment for the multiple comparisons.
line
	difference	lower	upper	p val
OE-2-OE-1	-0.011072	-0.031431	0.00928699	0.565947
OE-3-OE-1	0.00263686	-0.0177221	0.0229959	0.996526
OE-4-OE-1	0.0249348	0.0045758	0.0452938	0.007884
WT-OE-1	-0.0484212	-0.0687802	-0.0280622	0
OE-3-OE-2	0.0137089	-0.00665014	0.0340679	0.346286
OE-4-OE-2	0.0360068	0.0156478	0.0563658	2.19e-05
WT-OE-2	-0.0373492	-0.0577082	-0.0169902	9.5e-06
OE-4-OE-3	0.0222979	0.00193894	0.0426569	0.0239636
WT-OE-3	-0.0510581	-0.0714171	-0.0306991	0
WT-OE-4	-0.073356	-0.093715	-0.052997	0
treatment
	difference	lower	upper	p val
140-70	0.00912009	-0.00440805	0.0226482	0.251626
210-70	-0.0116221	-0.0251502	0.00190606	0.108066
210-140	-0.0207422	-0.0342703	-0.00721403	0.001075
`line:treatment`
	difference	lower	upper	p val
OE-1:140-OE-1:70	0.0388538	-0.00513235	0.08284	0.150205
OE-1:140-OE-2:70	0.0261597	-0.0178265	0.0701459	0.771183
OE-1:140-OE-3:70	-0.0077754	-0.0517616	0.0362108	0.999999
OE-1:140-OE-4:70	0.0342696	-0.00971659	0.0782557	0.328268
OE-1:140-WT:70	0.0394559	-0.00453027	0.083442	0.133571
OE-1:210-OE-1:140	-0.0230734	-0.0670595	0.0209128	0.895526
OE-1:210-OE-1:70	0.0157804	-0.0282057	0.0597666	0.996161
OE-1:210-OE-2:140	-0.00858119	-0.0525673	0.035405	0.999997
OE-1:210-OE-2:70	0.00308631	-0.0408998	0.0470725	1
OE-1:210-OE-3:140	0.000429026	-0.0435571	0.0444152	1
OE-1:210-OE-3:70	-0.0308488	-0.0748349	0.0131374	0.51242
OE-1:210-OE-4:140	-0.0503369	-0.0943231	-0.00635077	0.0096856
OE-1:210-OE-4:70	0.0111962	-0.03279	0.0551823	0.999917
OE-1:210-WT:140	0.0515587	0.0075725	0.0955448	0.006845
OE-1:210-WT:70	0.0163825	-0.0276037	0.0603686	0.994399
OE-2:140-OE-1:140	-0.0144922	-0.0584783	0.029494	0.998428
OE-2:140-OE-1:70	0.0243616	-0.0196245	0.0683478	0.850162
OE-2:140-OE-2:70	0.0116675	-0.0323186	0.0556537	0.999865
OE-2:140-OE-3:70	-0.0222676	-0.0662537	0.0217186	0.918872
OE-2:140-OE-4:70	0.0197774	-0.0242088	0.0637635	0.968145
OE-2:140-WT:70	0.0249637	-0.0190225	0.0689498	0.825643
OE-2:210-OE-1:140	-0.0544913	-0.0984775	-0.0105052	0.0028656
OE-2:210-OE-1:210	-0.0314179	-0.0754041	0.0125682	0.479921
OE-2:210-OE-1:70	-0.0156375	-0.0596237	0.0283486	0.996502
OE-2:210-OE-2:140	-0.0399991	-0.0839853	0.00398702	0.119817
OE-2:210-OE-2:70	-0.0283316	-0.0723178	0.0156545	0.656802
OE-2:210-OE-3:140	-0.0309889	-0.0749751	0.0129972	0.504382
OE-2:210-OE-3:70	-0.0622667	-0.106253	-0.0182806	0.0002258
OE-2:210-OE-4:140	-0.0817549	-0.125741	-0.0377687	1e-07
OE-2:210-OE-4:70	-0.0202218	-0.0642079	0.0237644	0.961658
OE-2:210-WT:140	0.0201407	-0.0238454	0.0641269	0.962908
OE-2:210-WT:70	-0.0150354	-0.0590216	0.0289507	0.997675
OE-2:70-OE-1:70	0.0126941	-0.0312921	0.0566803	0.999639
OE-3:140-OE-1:140	-0.0235024	-0.0674886	0.0204837	0.881515
OE-3:140-OE-1:70	0.0153514	-0.0286348	0.0593375	0.99711
OE-3:140-OE-2:140	-0.00901022	-0.0529964	0.0349759	0.999994
OE-3:140-OE-2:70	0.00265729	-0.0413289	0.0466434	1
OE-3:140-OE-3:70	-0.0312778	-0.075264	0.0127083	0.487882
OE-3:140-OE-4:70	0.0107671	-0.033219	0.0547533	0.999948
OE-3:140-WT:70	0.0159535	-0.0280327	0.0599396	0.99571
OE-3:210-OE-1:140	-0.0382896	-0.0822758	0.00569654	0.167168
OE-3:210-OE-1:210	-0.0152162	-0.0592024	0.0287699	0.997364
OE-3:210-OE-1:70	0.000564196	-0.043422	0.0445504	1
OE-3:210-OE-2:140	-0.0237974	-0.0677836	0.0201887	0.871242
OE-3:210-OE-2:210	0.0162017	-0.0277844	0.0601879	0.994987
OE-3:210-OE-2:70	-0.0121299	-0.0561161	0.0318562	0.999786
OE-3:210-OE-3:140	-0.0147872	-0.0587734	0.029199	0.99805
OE-3:210-OE-3:70	-0.046065	-0.0900512	-0.00207886	0.0301579
OE-3:210-OE-4:140	-0.0655531	-0.109539	-0.021567	7.04e-05
OE-3:210-OE-4:70	-0.00402005	-0.0480062	0.0399661	1
OE-3:210-WT:140	0.0363424	-0.00764372	0.0803286	0.236391
OE-3:210-WT:70	0.00116627	-0.0428199	0.0451524	1
OE-3:70-OE-1:70	0.0466292	0.00264305	0.0906154	0.0261466
OE-3:70-OE-2:70	0.0339351	-0.0100511	0.0779213	0.344728
OE-4:140-OE-1:140	0.0272635	-0.0167226	0.0712497	0.715087
OE-4:140-OE-1:70	0.0661173	0.0221312	0.110104	5.73e-05
OE-4:140-OE-2:140	0.0417557	-0.00223042	0.0857419	0.0828565
OE-4:140-OE-2:70	0.0534232	0.00943709	0.0974094	0.0039585
OE-4:140-OE-3:140	0.050766	0.0067798	0.0947521	0.0085834
OE-4:140-OE-3:70	0.0194881	-0.024498	0.0634743	0.971898
OE-4:140-OE-4:70	0.0615331	0.0175469	0.105519	0.0002908
OE-4:140-WT:70	0.0667194	0.0227333	0.110706	4.6e-05
OE-4:210-OE-1:140	0.0198832	-0.0241029	0.0638694	0.966681
OE-4:210-OE-1:210	0.0429566	-0.00102953	0.0869428	0.0634416
OE-4:210-OE-1:70	0.058737	0.0147509	0.102723	0.0007443
OE-4:210-OE-2:140	0.0343754	-0.00961073	0.0783616	0.323147
OE-4:210-OE-2:210	0.0743746	0.0303884	0.118361	2.4e-06
OE-4:210-OE-2:70	0.0460429	0.00205678	0.0900291	0.0303254
OE-4:210-OE-3:140	0.0433856	-0.000600507	0.0873718	0.0575075
OE-4:210-OE-3:210	0.0581728	0.0141867	0.102159	0.0008954
OE-4:210-OE-3:70	0.0121078	-0.0318783	0.056094	0.999791
OE-4:210-OE-4:140	-0.00738031	-0.0513665	0.0366058	1
OE-4:210-OE-4:70	0.0541528	0.0101666	0.098139	0.0031769
OE-4:210-WT:140	0.0945153	0.0505291	0.138501	0
OE-4:210-WT:70	0.0593391	0.015353	0.103325	0.00061
OE-4:70-OE-1:70	0.00458424	-0.0394019	0.0485704	1
OE-4:70-OE-2:70	-0.00810986	-0.052096	0.0358763	0.999999
OE-4:70-OE-3:70	-0.042045	-0.0860311	0.00194119	0.0777801
WT:140-OE-1:140	-0.074632	-0.118618	-0.0306459	2.2e-06
WT:140-OE-1:70	-0.0357782	-0.0797644	0.00820792	0.259584
WT:140-OE-2:140	-0.0601399	-0.104126	-0.0161537	0.0004668
WT:140-OE-2:70	-0.0484723	-0.0924585	-0.00448619	0.016147
WT:140-OE-3:140	-0.0511296	-0.0951158	-0.00714348	0.0077407
WT:140-OE-3:70	-0.0824074	-0.126394	-0.0384213	1e-07
WT:140-OE-4:140	-0.101896	-0.145882	-0.0579094	0
WT:140-OE-4:70	-0.0403625	-0.0843486	0.00362367	0.111256
WT:140-WT:70	-0.0351762	-0.0791623	0.00880999	0.285859
WT:210-OE-1:140	-0.0931029	-0.137089	-0.0491167	0
WT:210-OE-1:210	-0.0700295	-0.114016	-0.0260433	1.33e-05
WT:210-OE-1:70	-0.0542491	-0.0982352	-0.0102629	0.0030853
WT:210-OE-2:140	-0.0786107	-0.122597	-0.0346245	4e-07
WT:210-OE-2:210	-0.0386115	-0.0825977	0.00537462	0.157323
WT:210-OE-2:70	-0.0669432	-0.110929	-0.022957	4.24e-05
WT:210-OE-3:140	-0.0696004	-0.113587	-0.0256143	1.57e-05
WT:210-OE-3:210	-0.0548132	-0.0987994	-0.0108271	0.0025963
WT:210-OE-3:70	-0.100878	-0.144864	-0.0568921	0
WT:210-OE-4:140	-0.120366	-0.164353	-0.0763802	0
WT:210-OE-4:210	-0.112986	-0.156972	-0.0689999	0
WT:210-OE-4:70	-0.0588333	-0.102819	-0.0148471	0.0007211
WT:210-WT:140	-0.0184708	-0.062457	0.0255153	0.982475
WT:210-WT:70	-0.053647	-0.0976331	-0.00966082	0.0037015
WT:70-OE-1:70	-0.000602077	-0.0445882	0.0433841	1
WT:70-OE-2:70	-0.0132962	-0.0572823	0.03069	0.99939
WT:70-OE-3:70	-0.0472313	-0.0912174	-0.00324513	0.0223962
WT:70-OE-4:70	-0.00518632	-0.0491725	0.0387998	1
